# Methanogenic archaea bolster mucosal homeostasis and protect from colitis

**DOI:** 10.64898/2026.01.19.700430

**Authors:** Emily E. Byrd, Benjamin W. Harris, Hongpan Zhang, W. Elise Warren, Sree H. Kolli, Audrey M. Putelo, Mitchell T. McGinty, Michael D. Solga, Melanie R. Rutkowksi, Melissa M. Kendall

**Affiliations:** Department of Microbiology, Immunology, and Cancer Biology, University of Virginia School of Medicine, Charlottesville, VA, USA; University of Virginia School of Medicine; Department of Genomic Sciences, University of Virginia School of Medicine, Charlottesville, VA, USA; Flow Cytometry Core Facility, University of Virginia School of Medicine, Charlottesville, VA, USA

## Abstract

The intestinal microbiota profoundly shapes host homeostasis and disease, yet the role of Archaea, which comprise ∼10% of the anaerobic gut microbiota, is poorly understood. Here, we find that colonization of germ-free or conventional mice with the human methanogens *Methanobrevibacter smithii* (MSm) or *Methanosphaera stadtmanae* (MSt) enhances epithelial regeneration, mucus production, and regulatory T cell accumulation. These methanogens protect against chemically induced colitis, demonstrating a direct and beneficial role for Archaea in maintaining colonic health.
