## Supplementary material for "Methanogenic archaea bolster mucosal homeostasis and protect from colitis": RNAseq data

### Sheet: MSm vs GF
baseMean	log2FoldChange	lfcSE	stat	pvalue	neg 10 p value	padj	symbol	id
13.894	6.96969	2.53126	2.75345	0.00589709	2.22936	0.0952473	Fgf15	ENSMUSG00000031073
4.21917	5.59971	1.65197	3.38972	0.000699635	3.15513	0.0235452	Gm36888	ENSMUSG00000103349
24.8998	4.33665	1.1492	3.77364	0.000160884	3.79349	0.00859628	Ltf	ENSMUSG00000032496
4.12141	3.2487	1.13523	2.86172	0.00421349	2.37536	0.0767652	Npffr1	ENSMUSG00000020090
9.73519	2.42338	0.866051	2.79819	0.00513898	2.28912	0.0876616	Unc93a2	ENSMUSG00000056133
12.695	2.35695	0.803866	2.93202	0.0033677	2.47267	0.0672776	Col17a1	ENSMUSG00000025064
6.91202	2.351	0.822218	2.85933	0.00424532	2.37209	0.0770693	Traj16	ENSMUSG00000076913
9.0169	2.31803	0.770735	3.00756	0.00263353	2.57946	0.0570005	Psca	ENSMUSG00000022598
6.20653	2.07688	0.760264	2.73179	0.00629915	2.20072	0.0985147	Igkv12-41	ENSMUSG00000095007
13.7807	1.95063	0.53243	3.66364	0.000248659	3.6044	0.0116444	B830012L14Rik	ENSMUSG00000098202
27.5242	1.94558	0.64855	2.99989	0.0027008	2.56851	0.0578488	Gm14391	ENSMUSG00000078903
1231.34	1.90926	0.208576	9.15381	5.49626e-20	19.2599	6.66933e-16	Hspa1b	ENSMUSG00000090877
62.2865	1.83769	0.371343	4.94875	7.46909e-07	6.12673	0.000158602	Gm47121	ENSMUSG00000111434
52.1731	1.83317	0.390912	4.68948	2.73894e-06	5.56242	0.00040236	Gm28791	ENSMUSG00000100394
39.15	1.81802	0.370812	4.9028	9.44793e-07	6.02466	0.000189574	Fosl1	ENSMUSG00000024912
9.88026	1.80482	0.630005	2.86477	0.00417316	2.37953	0.0763592	Gm43773	ENSMUSG00000106061
12.2235	1.7829	0.566344	3.14808	0.00164345	2.78424	0.0417859	Ubash3a	ENSMUSG00000042345
429.272	1.76738	0.207279	8.52656	1.50759e-17	16.8217	9.28375e-14	Hspa1a	ENSMUSG00000091971
29.8895	1.76512	0.498536	3.54061	0.000399197	3.39881	0.0163888	Gm23346	ENSMUSG00000065750
13.2725	1.65259	0.58037	2.84747	0.00440677	2.35588	0.0791164	Cacna1i	ENSMUSG00000022416
10.8533	1.6443	0.594354	2.76654	0.00566547	2.24676	0.0934082	Gm43462	ENSMUSG00000105561
28.5027	1.55277	0.374825	4.14265	3.43318e-05	4.4643	0.00272794	Gm43465	ENSMUSG00000105717
16.9897	1.54064	0.558174	2.76014	0.00577772	2.23824	0.0941871	5830487J09Rik	ENSMUSG00000104830
103.017	1.52491	0.360299	4.23233	2.31278e-05	4.63587	0.00204922	Gm37423	ENSMUSG00000104436
16.1568	1.42554	0.516127	2.762	0.00574487	2.24072	0.0940251	Gm43560	ENSMUSG00000106057
29.7237	1.42109	0.417622	3.40282	0.000666935	3.17592	0.022785	Gm24920	ENSMUSG00000064952
46.4676	1.33388	0.389227	3.42699	0.000610315	3.21445	0.0215686	Gm25188	ENSMUSG00000065847
51.9196	1.31772	0.288033	4.5749	4.76455e-06	5.32198	0.000601849	Gm15903	ENSMUSG00000086916
406.763	1.31216	0.382236	3.43286	0.000597248	3.22385	0.0213775	Areg	ENSMUSG00000029378
28.7418	1.27439	0.363775	3.50324	0.000459637	3.33758	0.0177736	1700102P08Rik	ENSMUSG00000032611
52.4915	1.22923	0.378851	3.24463	0.00117604	2.92958	0.033686	Gm37529	ENSMUSG00000103693
66.1248	1.21246	0.263719	4.59754	4.275e-06	5.36906	0.000560116	Cyp26b1	ENSMUSG00000063415
134.453	1.17862	0.371242	3.1748	0.00149938	2.82409	0.0394229	Fosb	ENSMUSG00000003545
25.3512	1.15991	0.363929	3.18717	0.0014367	2.84263	0.0381756	Gm38190	ENSMUSG00000102302
44.6508	1.14939	0.338853	3.39201	0.000693824	3.15875	0.0234434	Slc26a7	ENSMUSG00000040569
48.0188	1.12839	0.353598	3.19117	0.001417	2.84863	0.0379726	Pou5f2	ENSMUSG00000093668
27.581	1.06775	0.366594	2.91261	0.00358424	2.4456	0.0702329	Rdh9	ENSMUSG00000056148
42.8622	1.06524	0.362708	2.93689	0.00331519	2.47949	0.0666066	Fam169a	ENSMUSG00000041817
93.8273	1.06445	0.262776	4.05078	5.10462e-05	4.29204	0.00374217	2610037D02Rik	ENSMUSG00000097536
106.177	1.04521	0.350297	2.98379	0.00284707	2.5456	0.0599905	Dmkn	ENSMUSG00000060962
31.2669	1.02151	0.367305	2.78108	0.00541785	2.26617	0.0909697	Vtcn1	ENSMUSG00000051076
2408.54	1.01904	0.120776	8.43744	3.24375e-17	16.489	1.598e-13	Slc5a3	ENSMUSG00000089774
247.789	1.01412	0.286069	3.54501	0.000392602	3.40605	0.0162041	C030032O16Rik	ENSMUSG00000106063
130.654	1.00639	0.263782	3.81524	0.000136049	3.86631	0.00759898	Gm42659	ENSMUSG00000105655
3450.97	0.983276	0.13077	7.51913	5.5143e-14	13.2585	1.69785e-10	Gprc5a	ENSMUSG00000046733
178.896	0.982008	0.346165	2.83682	0.00455657	2.34136	0.081155	Gm49539	ENSMUSG00000116004
85.0175	0.981264	0.262774	3.73425	0.000188275	3.72521	0.00960165	Gm19938	ENSMUSG00000102331
32.1552	0.977136	0.325662	3.00046	0.00269571	2.56933	0.0578404	Dleu7	ENSMUSG00000048281
44.3846	0.959267	0.305639	3.13856	0.00169783	2.77011	0.0425874	Foxo6	ENSMUSG00000052135
227.052	0.948214	0.274454	3.45491	0.000550481	3.25926	0.0200979	Gm43813	ENSMUSG00000106636
1191.01	0.947074	0.317073	2.98693	0.00281795	2.55007	0.0595808	Gm17066	ENSMUSG00000091509
426.04	0.94311	0.158178	5.96234	2.48648e-09	8.60441	1.49383e-06	Tnfrsf12a	ENSMUSG00000023905
513.912	0.931487	0.146673	6.35078	2.14221e-10	9.66914	1.88453e-07	Banp	ENSMUSG00000025316
384.605	0.911866	0.16576	5.50112	3.77394e-08	7.42321	1.4426e-05	Per2	ENSMUSG00000055866
127.383	0.911712	0.31737	2.87271	0.00406965	2.39044	0.0753712	Gm10115	ENSMUSG00000062319
1089.66	0.880397	0.105368	8.35545	6.51836e-17	16.1859	2.676e-13	Baz1a	ENSMUSG00000035021
3548.6	0.869172	0.0932893	9.31696	1.19724e-20	19.9218	2.94905e-16	Hk2	ENSMUSG00000000628
536.544	0.865193	0.191552	4.51675	6.27972e-06	5.20206	0.000736581	Bcl3	ENSMUSG00000053175
203.939	0.863597	0.233247	3.7025	0.000213484	3.67063	0.0104102	4732471J01Rik	ENSMUSG00000053714
373.47	0.861479	0.196196	4.39091	1.12879e-05	4.94739	0.00117815	Epha2	ENSMUSG00000006445
101.574	0.841183	0.270856	3.10564	0.00189867	2.72155	0.0457613	C2cd4a	ENSMUSG00000047990
28.158	0.838772	0.305382	2.74663	0.00602112	2.22032	0.0963066	Dbpht2	ENSMUSG00000029878
381.3	0.831367	0.153584	5.41313	6.19338e-08	7.20807	2.14867e-05	Dhrs9	ENSMUSG00000027068
36.6986	0.813021	0.29219	2.78251	0.00539399	2.26809	0.0906308	Slitrk4	ENSMUSG00000046699
437.522	0.807831	0.206859	3.90522	9.41396e-05	4.02623	0.00593385	Adamts15	ENSMUSG00000033453
136.57	0.805989	0.245085	3.28861	0.00100682	2.99705	0.0305108	Nr4a3	ENSMUSG00000028341
91.412	-0.801127	0.271781	-2.94769	0.0032016	2.49463	0.0651751	Mmp9	ENSMUSG00000017737
145.287	-0.80575	0.181979	-4.42771	9.52404e-06	5.02118	0.00102893	Gm9958	ENSMUSG00000054945
88.1757	-0.809639	0.265586	-3.0485	0.0022999	2.63829	0.0520212	0610040B10Rik	ENSMUSG00000089889
59.1178	-0.813075	0.292005	-2.78446	0.00536175	2.27069	0.0904593	5930430L01Rik	ENSMUSG00000106951
415.627	-0.818342	0.267177	-3.06292	0.00219185	2.65919	0.0505048	Ms4a7	ENSMUSG00000024672
3049.58	-0.823204	0.171182	-4.80893	1.51738e-06	5.8189	0.000272819	Ces1f	ENSMUSG00000031725
282.684	-0.827284	0.16357	-5.05767	4.24412e-07	6.37221	9.86239e-05	Cd163	ENSMUSG00000008845
85.4097	-0.833197	0.208194	-4.00202	6.2803e-05	4.20202	0.00433323	Ddx43	ENSMUSG00000070291
396.378	-0.846932	0.131684	-6.43154	1.26314e-10	9.89855	1.19668e-07	Mettl27	ENSMUSG00000040557
87.0288	-0.854197	0.282822	-3.02026	0.00252557	2.59764	0.0555444	Ctsw	ENSMUSG00000024910
722.572	-0.85491	0.186767	-4.57742	4.70743e-06	5.32722	0.000597699	Serpina3n	ENSMUSG00000021091
277.416	-0.861122	0.219121	-3.92989	8.49859e-05	4.07065	0.00548003	Fcrl2	ENSMUSG00000015852
260.708	-0.866258	0.202013	-4.28814	1.80174e-05	4.74431	0.00170695	Ccr2	ENSMUSG00000049103
109.967	-0.884438	0.221301	-3.99653	6.42766e-05	4.19195	0.00442252	Psrc1	ENSMUSG00000068744
104.668	-0.886888	0.183082	-4.84422	1.27108e-06	5.89583	0.000244603	Mrnip	ENSMUSG00000020381
141.385	-0.887941	0.231119	-3.84192	0.000122074	3.91338	0.00710858	Clec7a	ENSMUSG00000079293
413.793	-0.889697	0.167118	-5.32378	1.01634e-07	6.99296	3.20955e-05	Kcnh3	ENSMUSG00000037579
151.272	-0.890748	0.189346	-4.70433	2.547e-06	5.59397	0.000389675	Ppfia4	ENSMUSG00000026458
46.5018	-0.892179	0.324655	-2.74808	0.00599454	2.22224	0.0960062	Nxpe5	ENSMUSG00000047592
453.262	-0.894722	0.240015	-3.72778	0.000193175	3.71405	0.00977061	Cp	ENSMUSG00000003617
12559.6	-0.895076	0.307773	-2.90824	0.00363475	2.43953	0.0707197	Apoe	ENSMUSG00000002985
42.8366	-0.908261	0.328107	-2.76819	0.00563691	2.24896	0.093071	Arl11	ENSMUSG00000043157
321.906	-0.916594	0.261955	-3.49905	0.000466918	3.33076	0.0179986	Hsd11b1	ENSMUSG00000016194
136.461	-0.92023	0.174382	-5.27709	1.3125e-07	6.8819	3.89513e-05	Tifab	ENSMUSG00000049625
233.511	-0.932167	0.17524	-5.31938	1.04122e-07	6.98246	3.24651e-05	Bbc3	ENSMUSG00000002083
41.949	-0.93568	0.276734	-3.38115	0.000721819	3.14157	0.0241903	Trpv4	ENSMUSG00000014158
248.427	-0.938338	0.200902	-4.67062	3.00297e-06	5.52245	0.000427208	Serpinf1	ENSMUSG00000000753
61.3375	-0.939099	0.283375	-3.31398	0.00091978	3.03632	0.0285763	P2ry13	ENSMUSG00000036362
28.9105	-0.958776	0.318644	-3.00893	0.00262173	2.58141	0.0569273	Gm14027	ENSMUSG00000090248
63.1035	-0.962513	0.303325	-3.1732	0.00150766	2.8217	0.0394783	Xlr	ENSMUSG00000054626
103.341	-0.986878	0.194927	-5.0628	4.13149e-07	6.38389	9.78528e-05	Slc2a5	ENSMUSG00000028976
2067.96	-0.991325	0.163017	-6.0811	1.19358e-09	8.92315	8.16676e-07	Chga	ENSMUSG00000021194
26.6842	-1.03137	0.347187	-2.97065	0.0029717	2.52699	0.0619281	Smpd5	ENSMUSG00000071724
30.9895	-1.04085	0.368014	-2.82829	0.00467968	2.32978	0.0826901	Fev	ENSMUSG00000055197
45.8879	-1.04439	0.318084	-3.28339	0.00102565	2.989	0.0307728	Klc3	ENSMUSG00000040714
43.9583	-1.04739	0.295127	-3.54897	0.000386747	3.41257	0.0160376	D430040D24Rik	ENSMUSG00000087589
37.1865	-1.0516	0.309888	-3.39349	0.000690091	3.16109	0.0233866	Gm15222	ENSMUSG00000086746
32.0154	-1.05631	0.345264	-3.05943	0.00221758	2.65412	0.0507786	E030042O20Rik	ENSMUSG00000087222
23.5355	-1.06956	0.375161	-2.85093	0.00435921	2.36059	0.0785487	Pigz	ENSMUSG00000045625
98.5944	-1.08303	0.224307	-4.82837	1.37658e-06	5.8612	0.000256878	2410022M11Rik	ENSMUSG00000100017
33.6151	-1.09665	0.323382	-3.39118	0.000695913	3.15745	0.0234818	BC037704	ENSMUSG00000117698
46.2486	-1.09979	0.33094	-3.32324	0.000889788	3.05071	0.0280272	Actc1	ENSMUSG00000068614
34.6785	-1.11229	0.380217	-2.92541	0.00344007	2.46343	0.0682802	Rergl	ENSMUSG00000092164
21.4354	-1.1133	0.40333	-2.76026	0.00577558	2.2384	0.0941871	Gipr	ENSMUSG00000030406
36.7248	-1.12044	0.32196	-3.48005	0.000501327	3.29988	0.0188614	1700110K17Rik	ENSMUSG00000087047
21.5526	-1.1368	0.416834	-2.72722	0.00638709	2.1947	0.0991973	E130215H24Rik	ENSMUSG00000087406
235.329	-1.14081	0.236426	-4.82521	1.39855e-06	5.85432	0.000258328	Gpr34	ENSMUSG00000040229
39.8425	-1.14608	0.264107	-4.33945	1.42842e-05	4.84514	0.001442	9530056K15Rik	ENSMUSG00000045345
82.0783	-1.14991	0.35431	-3.24548	0.00117252	2.93088	0.033686	Kmo	ENSMUSG00000039783
56.006	-1.1652	0.271615	-4.28989	1.78758e-05	4.74774	0.00170665	Lrrtm1	ENSMUSG00000060780
27.2111	-1.18346	0.381787	-3.09978	0.00193667	2.71295	0.0463043	Klhdc9	ENSMUSG00000045259
64.4032	-1.23976	0.288224	-4.30138	1.69739e-05	4.77022	0.00164526	D630003M21Rik	ENSMUSG00000037813
19.9111	-1.26106	0.429456	-2.93642	0.0033202	2.47884	0.0666158	Omd	ENSMUSG00000048368
388.551	-1.29323	0.475243	-2.72119	0.00650465	2.18678	0.0999516	St3gal5	ENSMUSG00000056091
9517.45	-1.32099	0.28617	-4.6161	3.91011e-06	5.40781	0.000529197	Mt2	ENSMUSG00000031762
91.7758	-1.36833	0.348402	-3.92743	8.58574e-05	4.06622	0.00552177	Ms4a4a	ENSMUSG00000101389
10.8608	-1.38721	0.498377	-2.78346	0.00537818	2.26937	0.0906123	1010001B22Rik	ENSMUSG00000097863
49.8661	-1.44328	0.37216	-3.87812	0.000105266	3.97771	0.00629346	Alas2	ENSMUSG00000025270
19.6465	-1.45684	0.48074	-3.03041	0.0024422	2.61222	0.0543696	Plk4	ENSMUSG00000025758
23.3142	-1.47906	0.514357	-2.87555	0.00403319	2.39435	0.0750911	Gck	ENSMUSG00000041798
21.7411	-1.47906	0.444372	-3.32843	0.000873363	3.05881	0.0277583	2810404F17Rik	ENSMUSG00000085329
111.747	-1.48658	0.413425	-3.59576	0.000323446	3.4902	0.014227	Afm	ENSMUSG00000029369
24.169	-1.58413	0.442221	-3.58222	0.000340687	3.46764	0.0147743	Gm49032	ENSMUSG00000115109
13.8425	-1.65397	0.529386	-3.12432	0.00178217	2.74905	0.0439864	Gm15411	ENSMUSG00000085971
17.1375	-1.65504	0.479059	-3.45478	0.000550751	3.25905	0.0200979	Gm46560	ENSMUSG00000116762
43.3153	-1.66835	0.597591	-2.79179	0.00524179	2.28052	0.088984	Igkv12-44	ENSMUSG00000096422
9.84043	-1.79784	0.605467	-2.96934	0.00298437	2.52515	0.0619823	A830035O19Rik	ENSMUSG00000111329
26.0412	-1.81064	0.548987	-3.29815	0.000973229	3.01179	0.0298306	Aox3	ENSMUSG00000064294
10.4651	-1.81341	0.576268	-3.14681	0.0016506	2.78236	0.0417859	Gm22935	ENSMUSG00000077148
8.46589	-2.06867	0.658427	-3.14183	0.00167896	2.77496	0.0422001	Gpr82	ENSMUSG00000047678
25.3599	-2.09561	0.591879	-3.54061	0.000399208	3.3988	0.0163888	Bbox1	ENSMUSG00000041660
9.25099	-2.14329	0.731801	-2.92879	0.0034029	2.46815	0.0678156	Bhlhe22	ENSMUSG00000025128
51.1624	-2.4545	0.889138	-2.76054	0.00577062	2.23878	0.0941871	Slc26a1	ENSMUSG00000046959
7.74866	-2.595	0.867058	-2.99288	0.0027636	2.55852	0.058785	B630019A10Rik	ENSMUSG00000068463
6.18524	-2.62898	0.948976	-2.77033	0.00559997	2.25181	0.0927005	Ighv7-3	ENSMUSG00000076652
15.4939	-2.64196	0.804991	-3.28197	0.00103083	2.98681	0.0308433	Ighv1-22	ENSMUSG00000094561
41.0081	-2.6704	0.852453	-3.1326	0.00173263	2.76129	0.0432402	9130221F21Rik	ENSMUSG00000108356
25.7345	-2.746	0.73617	-3.73012	0.000191389	3.71808	0.00972022	Cyp4f15	ENSMUSG00000073424
5.7845	-2.78629	1.00787	-2.76454	0.00570031	2.2441	0.0936441	Albfm1	ENSMUSG00000070690
15.2068	-2.80882	0.65054	-4.31768	1.57678e-05	4.80223	0.00155357	Igkv4-58	ENSMUSG00000095633
4.77374	-2.85653	1.04848	-2.72446	0.00644074	2.19106	0.0994845	Gm47754	ENSMUSG00000114784
5.74858	-2.88842	0.973731	-2.96635	0.0030136	2.52091	0.0623384	Tsx	ENSMUSG00000031329
9.98274	-2.91474	0.938948	-3.10426	0.00190753	2.71953	0.045885	Igkv4-61	ENSMUSG00000076552
4.64416	-2.97772	1.06841	-2.78706	0.00531894	2.27417	0.0898938	Il23r	ENSMUSG00000049093
9.34328	-3.08099	1.13013	-2.72622	0.00640644	2.19338	0.0993099	Igkv4-74	ENSMUSG00000076543
23.1816	-3.22191	1.15033	-2.80085	0.00509684	2.2927	0.0871842	Wfdc21	ENSMUSG00000051748
3.30048	-3.50586	1.23796	-2.83198	0.00462614	2.33478	0.0820974	Gm37035	ENSMUSG00000102564
11.2457	-3.72512	1.04856	-3.55261	0.000381426	3.41859	0.0159626	Pld4	ENSMUSG00000052160
3.18213	-4.10261	1.46988	-2.79112	0.0052526	2.27963	0.0891062	Lhx3	ENSMUSG00000026934
10.1841	-4.19391	1.23353	-3.39993	0.00067404	3.17131	0.0229323	Amdhd1	ENSMUSG00000015890
2.97506	-4.19568	1.52459	-2.75201	0.00592304	2.22746	0.0952473	Platr14	ENSMUSG00000086454
2.35806	-4.51402	1.44935	-3.11451	0.00184251	2.73459	0.0447873	Gm44851	ENSMUSG00000108436
3.5141	-5.03765	1.83034	-2.7523	0.00591774	2.22784	0.0952473	Ighv1-4	ENSMUSG00000095442

### Sheet: MSt vs GF
baseMean	log2FoldChange	lfcSE	stat	pvalue	negative p value	padj	symbol	id
3.37628	5.67473	1.68205	3.37371	0.000741637	3.12981	0.0534889	Cma2	ENSMUSG00000068289
26.977	4.16922	1.26998	3.28291	0.00102741	2.98826	0.0635858	Ighv1-15	ENSMUSG00000103254
4.74153	3.73327	1.13242	3.29672	0.000978201	3.00957	0.0616241	Wfdc15b	ENSMUSG00000018211
664.874	3.65974	1.18148	3.0976	0.00195095	2.70975	0.0915118	Pnliprp2	ENSMUSG00000025091
7.11808	3.33568	1.05976	3.14757	0.00164631	2.78349	0.0837256	Mcpt9	ENSMUSG00000071361
249.519	2.86798	0.738464	3.88371	0.000102873	3.9877	0.0170939	Mcpt1	ENSMUSG00000022227
5.40481	2.64557	0.857932	3.08366	0.0020447	2.68937	0.0939645	9530059O14Rik	ENSMUSG00000097736
107.006	2.54159	0.770665	3.29792	0.000974039	3.01142	0.0615885	Mcpt2	ENSMUSG00000022226
44.7786	2.51996	0.296173	8.50842	1.76321e-17	16.7537	1.44772e-13	Ptpn5	ENSMUSG00000030854
6.19342	2.39773	0.745279	3.21723	0.00129436	2.88795	0.0741456	Sh2d1a	ENSMUSG00000005696
19.9402	2.30183	0.624299	3.68707	0.000226851	3.64426	0.0259897	Cd8b1	ENSMUSG00000053044
114.972	2.28354	0.700486	3.25993	0.0011144	2.95296	0.0676106	Glycam1	ENSMUSG00000022491
1439.09	2.23693	0.603116	3.70895	0.000208118	3.68169	0.0245231	S100g	ENSMUSG00000040808
52.1731	2.17048	0.370173	5.86343	4.53398e-09	8.34352	6.98006e-06	Gm28791	ENSMUSG00000100394
8.98142	2.10343	0.68309	3.07928	0.002075	2.68298	0.0945366	Izumo1r	ENSMUSG00000031933
18.2167	2.09491	0.538817	3.88798	0.000101081	3.99533	0.0169376	Cyp11a1	ENSMUSG00000032323
12.2235	2.08672	0.535567	3.89629	9.76779e-05	4.0102	0.0166598	Ubash3a	ENSMUSG00000042345
46.2465	2.04615	0.354045	5.77934	7.49927e-09	8.12498	9.72221e-06	Gm17322	ENSMUSG00000097604
9.88026	2.0328	0.597305	3.40329	0.000665786	3.17667	0.0512801	Gm43773	ENSMUSG00000106061
18.8628	1.94633	0.560007	3.47555	0.000509803	3.2926	0.0436996	Cpa3	ENSMUSG00000001865
16.1568	1.90674	0.483597	3.94283	8.05268e-05	4.09406	0.0150268	Gm43560	ENSMUSG00000106057
27.6651	1.72708	0.532784	3.24162	0.00118854	2.92499	0.070391	mt-Ti	ENSMUSG00000064342
517.565	1.72569	0.377476	4.57165	4.83899e-06	5.31525	0.00198657	Saa3	ENSMUSG00000040026
13.7807	1.69229	0.512938	3.29921	0.000969583	3.01341	0.0615885	B830012L14Rik	ENSMUSG00000098202
46.4676	1.6635	0.367222	4.52995	5.89977e-06	5.22916	0.00217443	Gm25188	ENSMUSG00000065847
103.017	1.63915	0.34175	4.79634	1.61592e-06	5.79158	0.00086529	Gm37423	ENSMUSG00000104436
29.8895	1.60684	0.475582	3.37868	0.000728336	3.13767	0.0532301	Gm23346	ENSMUSG00000065750
12.8319	1.58575	0.47365	3.34794	0.000814137	3.0893	0.0560162	Zfp114	ENSMUSG00000068962
62.2865	1.5807	0.354612	4.45755	8.29014e-06	5.08144	0.00287609	Gm47121	ENSMUSG00000111434
31.024	1.5447	0.454831	3.39621	0.000683253	3.16542	0.0517843	Gm26871	ENSMUSG00000097311
16.48	1.53946	0.498356	3.08907	0.00200781	2.69728	0.0927889	Gm21691	ENSMUSG00000116840
52.4915	1.46683	0.357937	4.09801	4.16719e-05	4.38016	0.00996566	Gm37529	ENSMUSG00000103693
27.8282	1.43903	0.419261	3.4323	0.000598495	3.22294	0.0482988	Saa2	ENSMUSG00000057465
45.5147	1.37378	0.449679	3.05503	0.0022504	2.64774	0.0993035	Cd209b	ENSMUSG00000065987
33.3121	1.37279	0.343344	3.99828	6.38038e-05	4.19515	0.0132069	5730437C11Rik	ENSMUSG00000085121
48.0188	1.35099	0.33363	4.04937	5.13554e-05	4.28941	0.0112945	Pou5f2	ENSMUSG00000093668
23.7966	1.34506	0.399458	3.36722	0.000759291	3.11959	0.0539016	Gm28119	ENSMUSG00000100158
26.885	1.3332	0.379884	3.50951	0.000448941	3.34781	0.0396355	Gm45464	ENSMUSG00000109727
30.7574	1.31995	0.399484	3.30415	0.000952641	3.02107	0.0609492	Gm11722	ENSMUSG00000086442
29.7237	1.3157	0.397849	3.30704	0.000942876	3.02555	0.0606395	Gm24920	ENSMUSG00000064952
111.432	1.28226	0.34089	3.76152	0.000168885	3.77241	0.0220104	St8sia5	ENSMUSG00000025425
77.9537	1.28196	0.259205	4.94576	7.58482e-07	6.12005	0.000504627	Plscr1l1	ENSMUSG00000074139
5399.89	1.2798	0.286769	4.46284	8.08816e-06	5.09215	0.00284611	Ang4	ENSMUSG00000060615
20.1942	1.26894	0.408514	3.10623	0.00189489	2.72242	0.0913747	Cxcl1	ENSMUSG00000029380
178.896	1.25936	0.327686	3.8432	0.000121441	3.91563	0.0184651	Gm49539	ENSMUSG00000116004
127.383	1.25165	0.299715	4.17613	2.96507e-05	4.52796	0.00752945	Gm10115	ENSMUSG00000062319
985.012	1.2435	0.195207	6.37019	1.88799e-10	9.724	4.22772e-07	Cyp2d12	ENSMUSG00000096852
25.1431	1.2399	0.327885	3.7815	0.000155885	3.8072	0.0209822	Htr7	ENSMUSG00000024798
43.5658	1.20486	0.378988	3.17914	0.00147711	2.83059	0.0782383	Gm43696	ENSMUSG00000105304
116.142	1.20163	0.202591	5.93127	3.00595e-09	8.52202	4.97153e-06	Rnf212	ENSMUSG00000055385
1191.01	1.18464	0.300695	3.93967	8.15944e-05	4.08834	0.0151115	Gm17066	ENSMUSG00000091509
25.5734	1.1753	0.357743	3.28532	0.00101868	2.99196	0.0635227	Gm19409	ENSMUSG00000106229
43.37	1.14904	0.340245	3.37708	0.000732584	3.13514	0.0532301	Gm44836	ENSMUSG00000108486
91.3279	1.1441	0.321213	3.5618	0.000368317	3.43378	0.035439	Cd3d	ENSMUSG00000032094
755.587	1.12146	0.128976	8.6951	3.46538e-18	17.4602	4.26796e-14	Ces2b	ENSMUSG00000050097
144.702	1.0958	0.351525	3.11727	0.00182532	2.73866	0.0901505	Erich4	ENSMUSG00000074261
64.4086	1.08083	0.341581	3.16421	0.00155504	2.80826	0.0806393	Lat	ENSMUSG00000030742
130.654	1.0682	0.249835	4.27563	1.90594e-05	4.71989	0.00533489	Gm42659	ENSMUSG00000105655
93.8273	1.0436	0.249238	4.18716	2.82471e-05	4.54903	0.00732402	2610037D02Rik	ENSMUSG00000097536
51.9196	1.04054	0.275858	3.77202	0.000161929	3.79067	0.0213296	Gm15903	ENSMUSG00000086916
166.017	1.03686	0.239814	4.32358	1.53516e-05	4.81385	0.00466839	Pax5	ENSMUSG00000014030
247.789	1.02943	0.271279	3.79475	0.000147793	3.83035	0.0204518	C030032O16Rik	ENSMUSG00000106063
35.5089	1.02894	0.286791	3.58778	0.000333506	3.4769	0.033383	BB123696	ENSMUSG00000113737
227.052	0.997842	0.260138	3.83582	0.000125147	3.90258	0.0187965	Gm43813	ENSMUSG00000106636
30.8299	0.99626	0.283094	3.51918	0.000432881	3.36363	0.0388508	Gm32105	ENSMUSG00000112102
64.3843	0.980434	0.312061	3.1418	0.00167914	2.77491	0.0849293	Gm42696	ENSMUSG00000104721
126.944	0.963635	0.303931	3.17057	0.00152138	2.81776	0.0797335	Trbc2	ENSMUSG00000076498
56467.7	0.951461	0.152138	6.25393	4.00244e-10	9.39767	7.5837e-07	Saa1	ENSMUSG00000074115
756.19	0.94906	0.170619	5.56245	2.6601e-08	7.5751	2.97835e-05	Col8a1	ENSMUSG00000068196
461.325	0.943282	0.141693	6.65722	2.79053e-11	10.5543	6.87364e-08	Cyp2d9	ENSMUSG00000068086
40.1277	0.925221	0.291267	3.17654	0.00149046	2.82668	0.0786144	2010001M07Rik	ENSMUSG00000111296
54.0152	0.918485	0.293056	3.13416	0.00172346	2.7636	0.0862853	Adamts18	ENSMUSG00000053399
52.6244	0.917696	0.284395	3.22683	0.00125169	2.9025	0.0725448	Serpina3g	ENSMUSG00000041481
42.6603	0.915483	0.282913	3.23592	0.00121251	2.91632	0.0714509	Anks1b	ENSMUSG00000058589
44.2666	0.913997	0.24147	3.78514	0.000153622	3.81355	0.0208365	Ffar3	ENSMUSG00000019429
117.756	0.903209	0.233068	3.87531	0.000106491	3.97269	0.0172681	Trbc1	ENSMUSG00000076490
438.273	0.899826	0.23362	3.85166	0.000117321	3.93062	0.0182013	Retnla	ENSMUSG00000061100
66.539	0.894409	0.262647	3.40536	0.000660766	3.17995	0.0512801	Pcdhga12	ENSMUSG00000102428
214.391	0.88086	0.192474	4.57651	4.72806e-06	5.32532	0.00197392	Ubd	ENSMUSG00000035186
2628.12	0.879078	0.104429	8.41796	3.83101e-17	16.4167	2.35913e-13	Cyp2d26	ENSMUSG00000022445
57.7593	0.864331	0.278395	3.1047	0.00190475	2.72016	0.0913747	Clba1	ENSMUSG00000037594
83.71	0.844328	0.21583	3.91201	9.1532e-05	4.03843	0.0159902	Mir142hg	ENSMUSG00000084796
59.4663	0.843505	0.220264	3.82951	0.000128398	3.89144	0.0189383	Pdzrn4	ENSMUSG00000036218
61.6742	0.839662	0.26274	3.19579	0.00139446	2.85559	0.0768421	B230303O12Rik	ENSMUSG00000106547
80.5421	0.834651	0.216237	3.85988	0.000113441	3.94523	0.0180537	Nos1ap	ENSMUSG00000038473
50.3217	0.83242	0.22961	3.62536	0.000288562	3.53976	0.0306765	Chat	ENSMUSG00000021919
190.633	0.828093	0.173995	4.75931	1.94259e-06	5.71162	0.00097653	Pou2f2	ENSMUSG00000008496
219.946	0.819448	0.211317	3.87781	0.000105402	3.97715	0.0172681	C030013C21Rik	ENSMUSG00000085078
407.183	-0.816418	0.261997	-3.11613	0.0018324	2.73698	0.0901505	Slfn4	ENSMUSG00000000204
101.574	-0.827004	0.267122	-3.09598	0.0019616	2.70739	0.0915118	C2cd4a	ENSMUSG00000047990
298.79	-0.842368	0.170127	-4.9514	7.36802e-07	6.13265	0.000504627	Dlgap5	ENSMUSG00000037544
47.5765	-0.870061	0.281009	-3.09621	0.00196014	2.70771	0.0915118	Gpr17	ENSMUSG00000052229
39.8425	-0.915429	0.240214	-3.81088	0.000138472	3.85864	0.019797	9530056K15Rik	ENSMUSG00000045345
81.263	-0.931696	0.270122	-3.44916	0.000562328	3.25001	0.0463253	Ppp1r36dn	ENSMUSG00000073000
75.9823	-0.964806	0.226031	-4.26846	1.96826e-05	4.70592	0.00540431	Slc10a6	ENSMUSG00000029321
531.102	-0.991955	0.180412	-5.49828	3.83513e-08	7.41622	3.93612e-05	Plk3	ENSMUSG00000028680
149.161	-1.01026	0.292997	-3.44801	0.000564733	3.24816	0.0463683	Csta1	ENSMUSG00000034362
91.7758	-1.01204	0.3257	-3.10728	0.00188818	2.72396	0.0913747	Ms4a4a	ENSMUSG00000101389
96.6701	-1.04132	0.295243	-3.52698	0.000420331	3.37641	0.0384783	Gm47033	ENSMUSG00000111990
312.986	-1.04375	0.265819	-3.92653	8.618e-05	4.06459	0.0156087	Casp14	ENSMUSG00000005355
26.759	-1.06567	0.317481	-3.35664	0.000788958	3.10295	0.0550527	H4c11	ENSMUSG00000067455
41.3871	-1.06859	0.348012	-3.07057	0.00213652	2.67029	0.0961381	Mfsd2a	ENSMUSG00000028655
90.1578	-1.069	0.274504	-3.8943	9.84808e-05	4.00665	0.0166598	Adamtsl2	ENSMUSG00000036040
52.5076	-1.08146	0.281143	-3.84666	0.000119737	3.92177	0.018319	Myef2l	ENSMUSG00000049230
66.4164	-1.14617	0.232198	-4.93616	7.96744e-07	6.09868	0.000504627	Bmp8b	ENSMUSG00000002384
49.439	-1.20848	0.323921	-3.73078	0.00019089	3.71922	0.0233803	Cma1	ENSMUSG00000022225
67.0169	-1.21588	0.252401	-4.81728	1.4553e-06	5.83705	0.000814705	Fer1l4	ENSMUSG00000013338
63.5025	-1.22514	0.218936	-5.5959	2.19474e-08	7.65862	2.57433e-05	Gypa	ENSMUSG00000051839
170.623	-1.24664	0.274565	-4.54043	5.61387e-06	5.25074	0.00216064	Scnn1g	ENSMUSG00000000216
21.6467	-1.31279	0.411466	-3.19051	0.00142023	2.84764	0.0772821	Dmp1	ENSMUSG00000029307
195.983	-1.44138	0.20803	-6.9287	4.24726e-12	11.3719	1.30773e-08	H60c	ENSMUSG00000091618
212.766	-1.5416	0.306768	-5.02529	5.02673e-07	6.29871	0.000364172	2310079G19Rik	ENSMUSG00000045331
76.4437	-1.58827	0.444689	-3.57164	0.000354754	3.45007	0.0344849	Hc	ENSMUSG00000026874
12325.2	-1.81651	0.126159	-14.3986	5.27788e-47	46.2775	1.30005e-42	Tfrc	ENSMUSG00000022797
18.4411	-1.8771	0.584267	-3.21275	0.00131471	2.88117	0.0743758	Ighv7-1	ENSMUSG00000076665
15.2068	-1.97087	0.568343	-3.46775	0.000524841	3.27997	0.0443873	Igkv4-58	ENSMUSG00000095633
15.0532	-2.37106	0.554095	-4.27916	1.87599e-05	4.72677	0.00533489	Cyp1a1	ENSMUSG00000032315
19.6435	-2.67913	0.839877	-3.18991	0.00142317	2.84674	0.0772821	Igkv8-28	ENSMUSG00000094356
6.18524	-2.69836	0.882875	-3.05633	0.00224066	2.64962	0.0992659	Ighv7-3	ENSMUSG00000076652
5.7845	-2.87784	0.938384	-3.06681	0.00216358	2.66483	0.0970733	Albfm1	ENSMUSG00000070690
9.83935	-3.34402	0.920059	-3.63457	0.000278441	3.55527	0.0304824	Slco1a4	ENSMUSG00000030237
31.238	-3.54777	0.514155	-6.90021	5.19274e-12	11.2846	1.4212e-08	Crisp1	ENSMUSG00000025431
9.34328	-3.95025	1.10906	-3.56181	0.000368308	3.43379	0.035439	Igkv4-74	ENSMUSG00000076543
10.1841	-4.01688	1.12913	-3.55749	0.000374421	3.42664	0.035771	Amdhd1	ENSMUSG00000015890
8.0336	-4.27994	1.33458	-3.20696	0.00134147	2.87242	0.0752051	Ighv1-74	ENSMUSG00000094124
6.12656	-4.63463	1.18387	-3.91482	9.0471e-05	4.04349	0.0159902	Ido2	ENSMUSG00000031549
